# Epigenetic upregulation of carotid body angiotensin signaling increases blood pressure

**DOI:** 10.1101/2024.05.10.593589

**Authors:** Fengli Zhu, Zhuqing Wang, Kayla Davis, Hayden McSwiggin, Jekaterina Zyuzin, Jie Liu, Wei Yan, Virender K. Rehan, Nicholas Jendzjowsky

## Abstract

Epigenetic changes can be shaped by a wide array of environmental cues as well as maternal health and behaviors. One of the most detrimental behaviors to the developing fetus is nicotine exposure. Perinatal nicotine exposure remains a significant risk factor for cardiovascular health and in particular, hypertension. Increased basal carotid body activity and excitation are significant contributors to hypertension. This study investigated the epigenetic changes to carotid body activity induced by perinatal nicotine exposure resulting in carotid body-mediated hypertension. Using a rodent model of perinatal nicotine exposure, we show that angiotensin II type 1 receptor is upregulated in the carotid bodies of nicotine-exposed offspring. These changes were attributed to an upregulation of genetic promotion as DNA methylation of angiotensin II type 1 receptor occurred within intron regions, exemplifying an upregulation of genetic transcription for these genes. Nicotine increased angiotensin signaling *in vitro*. Carotid body reactivity to angiotensin was increased in perinatal nicotine-exposed offspring compared to control offspring. Further, carotid body denervation reduced arterial pressure as a result of suppressed efferent sympathetic activity in perinatal nicotine-exposed offspring. Our data demonstrate that perinatal nicotine exposure adversely affects carotid body afferent sensing, which augments efferent sympathetic activity to increase vasoconstrictor signaling and induce hypertension. Targeting angiotensin signaling in the carotid bodies may provide a way to alleviate hypertension acquired by adverse maternal uterine environments in general and perinatal nicotine exposure in particular.
