## Supplementary data 1 for "Epigenetic upregulation of carotid body angiotensin signaling increases blood pressure"

### Sheet: G_PROTEIN_COUPLED_RECEPTOR_ACTI
NAME	SYMBOL	TITLE	RANK IN GENE LIST	RANK METRIC SCORE	RUNNING ES	CORE ENRICHMENT
row_0	ENSRNOG00000036669	Uts2r	4	Infinity	-0.000187301	Yes
row_1	ENSRNOG00000008603	Gpr25	8	Infinity	-0.00032261	Yes
row_2	ENSRNOG00000012964	Ccr6	15	Infinity	-0.000613893	Yes
row_3	ENSRNOG00000059698	Gpr141	23	Infinity	-0.000957168	Yes
row_4	ENSRNOG00000010531	Oprd1	31	Infinity	-0.00130044	Yes
row_5	ENSRNOG00000006736	Ccr3	65	Infinity	-0.00299549	Yes
row_6	ENSRNOG00000012396	Rgr	122	Infinity	-0.00588634	Yes
row_7	ENSRNOG00000015042	Cysltr2	181	Infinity	-0.00888117	Yes
row_8	ENSRNOG00000021586	Gpr39	364	Infinity	-0.0183229	Yes
row_9	ENSRNOG00000038990	Gpr33	437	Infinity	-0.0220456	Yes
row_10	ENSRNOG00000050658	Tacr2	468	Infinity	-0.0235847	Yes
row_11	ENSRNOG00000016685	Mc5r	555	Infinity	-0.0280353	Yes
row_12	ENSRNOG00000005806	Oxtr	581	24.3747	0.0210335	Yes
row_13	ENSRNOG00000036631	Ptgdr2	585	21.4808	0.0652662	Yes
row_14	ENSRNOG00000009372	Tacr3	590	19.919	0.106219	Yes
row_15	ENSRNOG00000026653	Hcar2	596	17.9365	0.143024	Yes
row_16	ENSRNOG00000016681	Mc2r	616	13.334	0.16959	Yes
row_17	ENSRNOG00000031535	Ptgdrl	618	12.9025	0.1962	Yes
row_18	ENSRNOG00000006319	Cxcr6	627	11.4694	0.219485	Yes
row_19	ENSRNOG00000048232	AABR07044302.1	630	11.3035	0.242739	Yes
row_20	ENSRNOG00000012674	Adrb3	665	9.22833	0.260041	Yes
row_21	ENSRNOG00000023126	Rxfp3	673	8.61709	0.277484	Yes
row_22	ENSRNOG00000012628	Gpr18	681	8.59082	0.294872	Yes
row_23	ENSRNOG00000010665	Ccr7	755	6.37249	0.304245	Yes
row_24	ENSRNOG00000014269	Cxcr2	759	6.25797	0.317021	Yes
row_25	ENSRNOG00000003972	Tshr	853	4.85763	0.322223	Yes
row_26	ENSRNOG00000049054	Ntsr2	897	4.44738	0.329178	Yes
row_27	ENSRNOG00000008439	Gprc5d	982	4.07758	0.333237	Yes
row_28	ENSRNOG00000013448	Mrgprd	1031	3.7749	0.338542	Yes
row_29	ENSRNOG00000043124	Cckar	1070	3.6735	0.344157	Yes
row_30	ENSRNOG00000003806	Gpr65	1071	3.66911	0.351739	Yes
row_31	ENSRNOG00000003305	Cxcr3	1090	3.61875	0.358281	Yes
row_32	ENSRNOG00000000559	Npffr1	1137	3.4322	0.362982	Yes
row_33	ENSRNOG00000006620	Xcr1	1246	3.16721	0.363912	Yes
row_34	ENSRNOG00000039759	Gpr34	1262	3.10025	0.369538	Yes
row_35	ENSRNOG00000014227	Mrgprx3	1329	2.93469	0.372171	Yes
row_36	ENSRNOG00000045532	Gpr1	1348	2.86361	0.377153	Yes
row_37	ENSRNOG00000046468	Ptgfr	1366	2.84173	0.382141	Yes
row_38	ENSRNOG00000013914	Gpr132	1420	2.71116	0.384988	Yes
row_39	ENSRNOG00000011478	Ackr4	1426	2.69836	0.390304	Yes
row_40	ENSRNOG00000012038	Htr1d	1475	2.60767	0.393197	Yes
row_41	ENSRNOG00000046254	Adgre1	1516	2.52421	0.396334	Yes
row_42	ENSRNOG00000061026	Npy4r	1545	2.47254	0.399987	Yes
row_43	ENSRNOG00000039891	Adgrg5	1571	2.4511	0.403752	Yes
row_44	ENSRNOG00000017679	Cckbr	1591	2.44228	0.407811	Yes
row_45	ENSRNOG00000018260	Hrh2	1637	2.39198	0.410415	Yes
row_46	ENSRNOG00000025094	Gpr183	1640	2.38223	0.415233	Yes
row_47	ENSRNOG00000061153	Hrh3	1672	2.33578	0.418448	Yes
row_48	ENSRNOG00000005048	Trhr	1684	2.3144	0.422659	Yes
row_49	ENSRNOG00000021763	Ffar4	1727	2.27725	0.425181	Yes
row_50	ENSRNOG00000009211	C3ar1	1787	2.19552	0.426651	Yes
row_51	ENSRNOG00000014971	Mas1	1814	2.16669	0.429776	Yes
row_52	ENSRNOG00000021266	Prokr2	1843	2.15709	0.432778	Yes
row_53	ENSRNOG00000022567	Gpr62	1895	2.14958	0.434568	Yes
row_54	ENSRNOG00000000233	Grm6	1904	2.14594	0.438587	Yes
row_55	ENSRNOG00000049115	Ccr5	1967	2.11571	0.439735	Yes
row_56	ENSRNOG00000006715	Ccr1	1984	2.10147	0.443246	Yes
row_57	ENSRNOG00000032472	Adgrg2	1992	2.08674	0.447194	Yes
row_58	ENSRNOG00000055124	AABR07001942.1	1993	2.08533	0.451503	Yes
row_59	ENSRNOG00000026661	Hcar1	2008	2.06691	0.455047	Yes
row_60	ENSRNOG00000005853	Tacr1	2021	2.05189	0.458663	Yes
row_61	ENSRNOG00000014965	Mas1l	2031	2.04494	0.462421	Yes
row_62	ENSRNOG00000004400	Avpr1a	2044	2.03683	0.466006	Yes
row_63	ENSRNOG00000019270	P2ry6	2126	1.97786	0.465881	Yes
row_64	ENSRNOG00000047800	C5ar1	2136	1.96786	0.46948	Yes
row_65	ENSRNOG00000054955	Adgra1	2164	1.94784	0.472101	Yes
row_66	ENSRNOG00000021021	Ffar2	2197	1.92301	0.474411	Yes
row_67	ENSRNOG00000029450	AABR07058422.1	2238	1.89399	0.476245	Yes
row_68	ENSRNOG00000011145	Crhr2	2247	1.88646	0.479728	Yes
row_69	ENSRNOG00000037467	Ffar3	2305	1.85233	0.480592	Yes
row_70	ENSRNOG00000036834	Gpr84	2307	1.85106	0.484365	Yes
row_71	ENSRNOG00000021912	Gpr152	2315	1.84827	0.48782	Yes
row_72	ENSRNOG00000010880	Gpr27	2377	1.82363	0.488417	Yes
row_73	ENSRNOG00000016446	Gpr45	2489	1.76579	0.486295	Yes
row_74	ENSRNOG00000015260	Lpar3	2621	1.71498	0.483028	Yes
row_75	ENSRNOG00000016768	Oprl1	2667	1.69998	0.484202	Yes
row_76	ENSRNOG00000009522	Adra1a	2726	1.6801	0.484658	Yes
row_77	ENSRNOG00000009260	Cnr2	2769	1.66757	0.48592	Yes
row_78	ENSRNOG00000016887	Hrh4	2772	1.66651	0.48926	Yes
row_79	ENSRNOG00000018509	Cx3cr1	2786	1.66191	0.492018	Yes
row_80	ENSRNOG00000010063	Htr2a	2827	1.64671	0.493341	Yes
row_81	ENSRNOG00000049028	C5ar2	2830	1.64542	0.496638	Yes
row_82	ENSRNOG00000032970	Gpr174	2855	1.63673	0.498772	Yes
row_83	ENSRNOG00000018054	F2rl2	2889	1.62922	0.500423	Yes
row_84	ENSRNOG00000023536	Adgrd1	2891	1.62839	0.503736	Yes
row_85	ENSRNOG00000037838	RGD1560455	2918	1.61999	0.505732	Yes
row_86	ENSRNOG00000018346	Agtr1a	2979	1.60989	0.505939	Yes
row_87	ENSRNOG00000009299	Adra2c	2986	1.60847	0.508951	Yes
row_88	ENSRNOG00000004900	Crhr1	3005	1.60456	0.511331	Yes
row_89	ENSRNOG00000020399	Ltb4r	3020	1.60137	0.513912	Yes
row_90	ENSRNOG00000036692	Gcgr	3075	1.58614	0.514382	Yes
row_91	ENSRNOG00000046972	Chrm2	3144	1.56636	0.514084	Yes
row_92	ENSRNOG00000025603	Adgrf2	3200	1.55651	0.51444	Yes
row_93	ENSRNOG00000017002	Adrb1	3206	1.55461	0.517393	Yes
row_94	ENSRNOG00000018385	Chrm1	3325	1.52375	0.514407	Yes
row_95	ENSRNOG00000026944	Gpr150	3393	1.50552	0.514034	Yes
row_96	ENSRNOG00000013240	Ptger4	3465	1.49047	0.513423	Yes
row_97	ENSRNOG00000037845	Cysltr1	3477	1.48888	0.515928	Yes
row_98	ENSRNOG00000054917	Mrgpre	3585	1.46745	0.513397	Yes
row_99	ENSRNOG00000049766	Sctr	3594	1.46464	0.516008	Yes
row_100	ENSRNOG00000004317	Vipr2	3602	1.46328	0.518667	Yes
row_101	ENSRNOG00000010325	Ptger3	3603	1.46287	0.52169	Yes
row_102	ENSRNOG00000004499	Gpr135	3649	1.45571	0.522359	Yes
row_103	ENSRNOG00000000774	Gabbr1	3671	1.45244	0.524268	Yes
row_104	ENSRNOG00000009922	Prlhr	3676	1.4512	0.527059	Yes
row_105	ENSRNOG00000020901	S1pr5	3768	1.43451	0.525292	Yes
row_106	ENSRNOG00000047545	Adra2a	3778	1.43311	0.527786	Yes
row_107	ENSRNOG00000053893	Opn4	3797	1.43147	0.529808	Yes
row_108	ENSRNOG00000006237	Gpr37l1	3818	1.42856	0.53172	Yes
row_109	ENSRNOG00000019217	Adrb2	3931	1.4124	0.528816	Yes
row_110	ENSRNOG00000003778	Opn3	3949	1.40788	0.530841	Yes
row_111	ENSRNOG00000047457	AABR07071765.1	4064	1.39268	0.527792	Yes
row_112	ENSRNOG00000018521	Nmur1	4158	1.38241	0.525814	Yes
row_113	ENSRNOG00000010758	Lpar2	4171	1.38044	0.528042	Yes
row_114	ENSRNOG00000027103	Gpr151	4251	1.36942	0.526765	Yes
row_115	ENSRNOG00000006397	Chrm5	4283	1.36637	0.527977	Yes
row_116	ENSRNOG00000013231	Ptafr	4290	1.36547	0.530486	Yes
row_117	ENSRNOG00000019622	Ackr3	4376	1.35686	0.528871	Yes
row_118	ENSRNOG00000007126	Gpr19	4390	1.35458	0.530994	Yes
row_119	ENSRNOG00000012995	Gpr165	4423	1.35085	0.532122	Yes
row_120	ENSRNOG00000009556	Prokr1	4553	1.33496	0.528174	No
row_121	ENSRNOG00000025297	Gpr171	4645	1.32456	0.52618	No
row_122	ENSRNOG00000001152	Glp1r	4799	1.3079	0.520928	No
row_123	ENSRNOG00000013887	Adra2b	4991	1.29021	0.513663	No
row_124	ENSRNOG00000046309	Gpr68	5085	1.28098	0.511475	No
row_125	ENSRNOG00000014375	Adgrb2	5124	1.27705	0.512139	No
row_126	ENSRNOG00000024832	Gpr158	5150	1.27481	0.513473	No
row_127	ENSRNOG00000050325	Adgre4	5175	1.27288	0.514856	No
row_128	ENSRNOG00000024636	Gpr85	5210	1.26996	0.515712	No
row_129	ENSRNOG00000014963	Adgrg1	5237	1.2673	0.516979	No
row_130	ENSRNOG00000053889	Celsr3	5337	1.25679	0.514429	No
row_131	ENSRNOG00000012045	Adgrb3	5367	1.25395	0.515513	No
row_132	ENSRNOG00000020275	Ccr10	5965	1.21341	0.486981	No
row_133	ENSRNOG00000024030	Gpr35	6058	1.20683	0.484692	No
row_134	ENSRNOG00000049761	Htr6	6227	1.19538	0.478427	No
row_135	ENSRNOG00000003866	Cxcr4	6620	1.17121	0.460467	No
row_136	ENSRNOG00000021468	Grm8	6630	1.17078	0.462419	No
row_137	ENSRNOG00000048043	F2r	6664	1.16865	0.463118	No
row_138	ENSRNOG00000030149	Adgrl3	6666	1.16852	0.46548	No
row_139	ENSRNOG00000001288	Gpr146	6690	1.1671	0.466696	No
row_140	ENSRNOG00000029756	P2ry13	6723	1.16513	0.46744	No
row_141	ENSRNOG00000000897	Rxfp2	6837	1.15893	0.46396	No
row_142	ENSRNOG00000014524	S1pr3	6886	1.15672	0.463855	No
row_143	ENSRNOG00000010053	Calcr	7126	1.14424	0.453793	No
row_144	ENSRNOG00000023688	Drd1	7131	1.14424	0.45595	No
row_145	ENSRNOG00000016143	Gpr162	7260	1.13757	0.451646	No
row_146	ENSRNOG00000009540	Gpr3	7284	1.13623	0.452798	No
row_147	ENSRNOG00000017625	Htr2b	7481	1.12568	0.444934	No
row_148	ENSRNOG00000017528	Gpr157	7660	1.11611	0.437986	No
row_149	ENSRNOG00000002953	P2ry4	7767	1.11035	0.434769	No
row_150	ENSRNOG00000005370	S1pr4	7954	1.09987	0.427372	No
row_151	ENSRNOG00000014896	Adgrg3	8325	1.07962	0.410366	No
row_152	ENSRNOG00000014039	Sucnr1	8456	1.07704	0.405832	No
row_153	ENSRNOG00000006782	RGD1560028	8597	1.07186	0.400769	No
row_154	ENSRNOG00000030877	Htr2c	8657	1.07104	0.399914	No
row_155	ENSRNOG00000009708	Tas1r1	8743	1.0688	0.397704	No
row_156	ENSRNOG00000016013	Gprc5b	8762	1.06805	0.398975	No
row_157	ENSRNOG00000008223	Cnr1	8996	1.05702	0.389045	No
row_158	ENSRNOG00000018895	Mchr1	9111	1.05174	0.385292	No
row_159	ENSRNOG00000020948	Pth1r	9132	1.05078	0.386423	No
row_160	ENSRNOG00000047300	Bdkrb2	9141	1.05012	0.388177	No
row_161	ENSRNOG00000005971	Gpr176	9231	1.04579	0.385711	No
row_162	ENSRNOG00000004641	Sstr4	9509	1.03293	0.373444	No
row_163	ENSRNOG00000005662	Grm7	9787	1.01941	0.361149	No
row_164	ENSRNOG00000021401	Lpar5	9945	1.01291	0.355079	No
row_165	ENSRNOG00000029134	Adgrl1	10299	0.997987	0.338789	No
row_166	ENSRNOG00000015577	Lpar6	10436	0.990894	0.333765	No
row_167	ENSRNOG00000003543	Gpr143	10494	0.988759	0.332845	No
row_168	ENSRNOG00000019472	Ackr2	10561	0.985878	0.331451	No
row_169	ENSRNOG00000020058	Celsr2	10778	0.97585	0.322237	No
row_170	ENSRNOG00000004279	Adgra3	10846	0.972323	0.320763	No
row_171	ENSRNOG00000001634	Adgrg7	11253	0.953236	0.301625	No
row_172	ENSRNOG00000060137	AABR07037489.1	11900	0.924288	0.269948	No
row_173	ENSRNOG00000007420	Hrh1	11965	0.921237	0.268524	No
row_174	ENSRNOG00000012991	Adgra2	12048	0.917879	0.266158	No
row_175	ENSRNOG00000014232	P2ry1	12175	0.912527	0.261493	No
row_176	ENSRNOG00000002793	Sstr2	12193	0.91173	0.262493	No
row_177	ENSRNOG00000012789	Mlnr	12452	0.900555	0.25094	No
row_178	ENSRNOG00000016306	Adgrv1	12488	0.899269	0.250979	No
row_179	ENSRNOG00000023863	Gpr139	12682	0.889944	0.242783	No
row_180	ENSRNOG00000021285	Celsr1	12684	0.889885	0.24457	No
row_181	ENSRNOG00000013656	Lpar1	12820	0.883561	0.239377	No
row_182	ENSRNOG00000024766	Adgrf3	12894	0.879687	0.2374	No
row_183	ENSRNOG00000008412	Gprc5a	13092	0.871111	0.228957	No
row_184	ENSRNOG00000012430	Cxcr5	13393	0.857158	0.215131	No
row_185	ENSRNOG00000013426	Mrgprf	13480	0.852763	0.212422	No
row_186	ENSRNOG00000022176	Gpr75	13585	0.847843	0.208767	No
row_187	ENSRNOG00000049410	Chrm3	13695	0.842169	0.20484	No
row_188	ENSRNOG00000002922	Adora2b	13895	0.832526	0.196215	No
row_189	ENSRNOG00000012535	Adgrf4	13994	0.827612	0.19283	No
row_190	ENSRNOG00000003073	Gpr161	14219	0.815152	0.182868	No
row_191	ENSRNOG00000020653	S1pr2	14283	0.812327	0.181271	No
row_192	ENSRNOG00000012721	Ednra	14335	0.80952	0.180292	No
row_193	ENSRNOG00000010640	Agtr1b	14355	0.808865	0.180976	No
row_194	ENSRNOG00000019283	P2ry2	14426	0.804626	0.178999	No
row_195	ENSRNOG00000027060	Galr3	14471	0.80203	0.178369	No
row_196	ENSRNOG00000042269	Gpr21	14613	0.793393	0.172678	No
row_197	ENSRNOG00000021256	Adra1d	14724	0.78802	0.168587	No
row_198	ENSRNOG00000011954	Kiss1r	14833	0.780709	0.164585	No
row_199	ENSRNOG00000007795	AABR07058410.1	14926	0.774562	0.161403	No
row_200	ENSRNOG00000053140	AABR07027866.1	14972	0.771801	0.160658	No
row_201	ENSRNOG00000002524	Gpr37	15033	0.768761	0.159127	No
row_202	ENSRNOG00000010268	Vom2r44	15066	0.766619	0.159048	No
row_203	ENSRNOG00000003144	Gprc5c	15166	0.760181	0.155471	No
row_204	ENSRNOG00000010718	Gpr153	15182	0.758913	0.15626	No
row_205	ENSRNOG00000004094	Ptger1	15307	0.750072	0.151363	No
row_206	ENSRNOG00000020382	Ltb4r2	15321	0.749124	0.152235	No
row_207	ENSRNOG00000019589	Tas1r3	15362	0.746741	0.151698	No
row_208	ENSRNOG00000058136	Vom1r90	15363	0.746741	0.153241	No
row_209	ENSRNOG00000015860	Gipr	15455	0.742158	0.150044	No
row_210	ENSRNOG00000004489	Adgre5	15748	0.719414	0.136349	No
row_211	ENSRNOG00000020585	Tbxa2r	15800	0.716591	0.135178	No
row_212	ENSRNOG00000032660	Adgrl2	15811	0.716188	0.136138	No
row_213	ENSRNOG00000039255	Gpr31	15815	0.715647	0.137461	No
row_214	ENSRNOG00000016654	Galr1	15826	0.715062	0.138419	No
row_215	ENSRNOG00000002428	Lpar4	15927	0.70724	0.134681	No
row_216	ENSRNOG00000010997	Ednrb	15944	0.705582	0.135307	No
row_217	ENSRNOG00000007675	Gpr63	15945	0.705577	0.136765	No
row_218	ENSRNOG00000016362	Gpr4	16094	0.695072	0.130507	No
row_219	ENSRNOG00000002797	Gpr156	16221	0.684425	0.12537	No
row_220	ENSRNOG00000008423	Gpr22	16227	0.683807	0.126524	No
row_221	ENSRNOG00000061733	LOC103690156	16259	0.680471	0.126318	No
row_222	ENSRNOG00000004311	Gpr182	16295	0.676951	0.125897	No
row_223	ENSRNOG00000033940	Adgrl4	16335	0.67236	0.125259	No
row_224	ENSRNOG00000001287	Gper1	16517	0.652494	0.117197	No
row_225	ENSRNOG00000013683	S1pr1	16566	0.647338	0.116039	No
row_226	ENSRNOG00000024517	Gpr119	16599	0.644124	0.115706	No
row_227	ENSRNOG00000018003	F2rl1	16689	0.633059	0.112387	No
row_228	ENSRNOG00000005715	Lgr4	16792	0.617712	0.10836	No
row_229	ENSRNOG00000038193	AC132057.1	16862	0.610933	0.106036	No
row_230	ENSRNOG00000013872	P2ry14	16982	0.593822	0.101076	No
row_231	ENSRNOG00000004488	Bdkrb1	16990	0.593283	0.101938	No
row_232	ENSRNOG00000004221	Lgr5	17024	0.590146	0.101441	No
row_233	ENSRNOG00000017521	Gpr55	17066	0.584031	0.100517	No
row_234	ENSRNOG00000012103	Nmbr	17169	0.572118	0.0963958	No
row_235	ENSRNOG00000026096	Taar9	17194	0.57012	0.0963261	No
row_236	ENSRNOG00000049213	Npy2r	17228	0.565471	0.0957789	No
row_237	ENSRNOG00000016712	Lhcgr	17394	0.539272	0.0883147	No
row_238	ENSRNOG00000001302	Adora2a	17419	0.537512	0.0881777	No
row_239	ENSRNOG00000053349	Rrh	17496	0.530546	0.0853227	No
row_240	ENSRNOG00000059862	Avpr2	17526	0.522911	0.0848955	No
row_241	ENSRNOG00000007647	Oprk1	17529	0.522304	0.0858708	No
row_242	ENSRNOG00000031307	AABR07017241.1	17547	0.518836	0.0860591	No
row_243	ENSRNOG00000003067	Npffr2	17659	0.496527	0.0813141	No
row_244	ENSRNOG00000009227	Aplnr	17716	0.485645	0.0794062	No
row_245	ENSRNOG00000011251	Hcrtr2	17771	0.474491	0.0775791	No
row_246	ENSRNOG00000049580	Gpr6	17816	0.463885	0.0762501	No
row_247	ENSRNOG00000013042	Htr1b	17845	0.457798	0.0757404	No
row_248	ENSRNOG00000029877	Taar4	17871	0.451855	0.0753743	No
row_249	ENSRNOG00000018692	Mc4r	17901	0.44383	0.0747837	No
row_250	ENSRNOG00000050968	Ptger2	17920	0.438459	0.0747539	No
row_251	ENSRNOG00000025745	Gpr17	17926	0.43698	0.075397	No
row_252	ENSRNOG00000013902	P2ry12	17983	0.422363	0.0733582	No
row_253	ENSRNOG00000014149	Npy1r	18070	0.401678	0.069717	No
row_254	ENSRNOG00000014172	Npy5r	18239	0.359515	0.0617254	No
row_255	ENSRNOG00000040198	Vom2r60	18314	0.342743	0.0585863	No
row_256	ENSRNOG00000048145	Sstr1	18390	0.315237	0.0553384	No
row_257	ENSRNOG00000011808	Ghrhr	18474	0.291771	0.051626	No
row_258	ENSRNOG00000005519	Grm3	18556	0.269149	0.0479709	No
row_259	ENSRNOG00000010254	Htr1a	18658	0.230031	0.0431951	No
row_260	ENSRNOG00000050006	Agtr2	18882	0.105442	0.031819	No
row_261	ENSRNOG00000011335	Gpr50	19028	0	0.0242802	No
row_262	ENSRNOG00000007640	Npbwr1	19048	0	0.0232924	No
row_263	ENSRNOG00000055705	Htr7	19121	0	0.019549	No
row_264	ENSRNOG00000043280	Vom2r37	19309	0	0.00982666	No
row_265	ENSRNOG00000003683	Glp2r	19364	0	0.00701913	No
row_266	ENSRNOG00000000716	Htr1f	19386	0	0.00592731	No
row_267	ENSRNOG00000047057	Gpr26	19442	0	0.00306779	No
row_268	ENSRNOG00000012195	Tas2r108	19452	0	0.00259987	No
